# Precocious Chondrocyte Differentiation Disrupts Skeletal Growth in Kabuki Syndrome Mice

**DOI:** 10.1101/599878

**Authors:** Jill A. Fahrner, Wan-Ying Lin, Ryan C. Riddle, Leandros Boukas, Valerie B. DeLeon, Sheetal Chopra, Susan E. Lad, Teresa Romeo Luperchio, Kasper D. Hansen, Hans T. Bjornsson

**Author notes:** Authorship notes: S.E.L.’s new affiliation is the Department of Biological Sciences, University of Notre Dame, Notre Dame, IN. S.C.’s new affiliation is College of Osteopathic Medicine, Kansas City University of Medicine and Biosciences, Kansas City, MO. Conflict of interest statement: H.T.B. is a consultant with Millennium Therap.

## Abstract

Kabuki syndrome 1 (KS1) is a Mendelian disorder of the epigenetic machinery caused by mutations in the gene encoding KMT2D, which methylates lysine 4 on histone H3 (H3K4). KS1 is characterized by intellectual disability, postnatal growth retardation, and distinct craniofacial dysmorphisms. A mouse model (*Kmt2d*^*+/ β Geo*^) exhibits features of the human disorder and has provided insight into other phenotypes; however, the mechanistic basis of skeletal abnormalities and growth retardation remains elusive. Using high-resolution micro-computed tomography we show that *Kmt2d*^*+/βGeo*^ mice have shortened long bones and ventral bowing of skulls. *In vivo* expansion of growth plates within both the skull and long bones suggests disrupted endochondral ossification as a common disease mechanism. Stable chondrocyte cell lines harboring inactivating mutations in *Kmt2d* exhibit increased proliferation and differentiation, which further supports this mechanism. A known inducer of chondrogenesis, SOX9, and its targets show markedly increased expression in *Kmt2d*^*-/-*^ chondrocytes. By transcriptome profiling, we identify *Shox2* as a putative KMT2D target. We propose that decreased KMT2D-mediated H3K4me3 at *Shox2* releases *Sox9* inhibition and thereby leads to enhanced chondrogenesis, providing a novel and plausible explanation for precocious chondrocyte differentiation. Our findings not only provide insight into the pathogenesis of growth retardation in KS1, but also suggest novel therapeutic targets to rescue growth retardation in KS1 and related disorders.
