## Supplementary material for "Precocious Chondrocyte Differentiation Disrupts Skeletal Growth in Kabuki Syndrome Mice": Table S3

### Sheet: common_DE_day0_day7(1)
Table S3. Common differentially expressed genes in Kmt2d-/- versus Kmt2d+/+ chondrocytes (day 7) and Kmt2d-/- versus Kmt2d+/+ undifferentiated mesenchymal cells (day 0)
Gene name
Ndn
Igf2
Tceal3
Syk
Ina
Cox7b2
Hoxd13
Col2a1
Pla2g5
Tcf24
Fmn2
Tmem121
Gfra4
NA
NA
Akr1c13
Zfp980
Tcp11x2
Dach2
Gm8126
1700049E17Rik1
Ces2g
Gm14819
Igfbp5
Hapln1
Igfbp2
NA
Khdrbs3
Zfp982
Frzb
Col11a1
Rab11fip4
Mme
Fam49a
Dkk3
Gfpt2
Lgr5
Krt80
Cd74
Rex2
Pdgfd
Naip2
Rrad
Ldb3
Ccnd2
Dlg4
Lbx1
Ces1g
St8sia2
Tchh
Foxs1
Penk
Zfp608
Ccnd1
Frat1
Zfyve26
NA
Loxl1
Tnn
1700024B05Rik
Baiap2l1
Panx3
Dusp4
Eid2
Llgl2
Prkar2b
Apbb1ip
Thbs3
Galnt3
Peli2
Vegfd
Plk2
Rftn1
Traf4
Sema4g
Zcwpw1
Ak1
Ssc5d
Gpr27
Fam71f1
Socs1
Mcam
Hhipl1
1700049E17Rik1
Ctgf
Xdh
Fstl3
Zfp810
Hpcal1
Shox2
Gjb4
Lhx2
Bbs1
Sox9
Slc12a2
Zfyve1
Lrp5
Il15ra
Uchl1
Foxl2
Xk
Bcar3
Gm14124
Sobp
Fhod3
Thrb
Fyb2
Pag1
H2-M3
Prickle1
Nanos1
Gpc2
Pkia
Mmp16
Acta2
Fam171a1
Tnfrsf23
Nr1h4
Mettl27
Col7a1
Rhbdf2
Noc2l
Cep170b
Csrp1
Gpc4
Plaur
Akr1b8
Oaf
Hacd4
Kank1
Aldh6a1
Ppp1r12b
Rab32
Cdh24
Peg12
Sh3bgrl2
Auts2
Bin1
Sall2
Taf4b
Steap1
Mageh1
Ttc39c
Enpp5
Bmyc
Ndrg4
Pdk4
Igf2bp1
Twist2
Zfpm2
Tgfbi
Gcnt1
Hspb1
C1rl
Fam149a
Bid
Edil3
Ctsf
Arhgap5
Snx10
Pax2
Igsf8
Trp53inp2
Micall2
Adamts1
Ier3
NA
Ndnf
Mylip
Fam83h
Fabp5
Bcap29
Ctsa
Foxf2
Scarf2
Csf1
Irak2
Six5
Rnf19b
Klf9
Prkar2a
Wwp2
Pwwp2b
Frk
Wdr36
Eapp
Spty2d1
Ascc3
Tlcd1
Tmem160
Evl
Fgfr3
Flot1
Car13
Plin3
Nrm
Gskip
Pld3
Trpt1
Slc26a2
Gnb1
Vipas39
2900026A02Rik
Rhou
Pdzd2
Shroom3
Nek9
Rab11fip5
St5
Pkp2
Fam177a
Marveld1
Aldh5a1
Tctn1
Reps1
Ergic3
Jcad
Cdr2
Armc10
Dusp22
Rbbp8
Rab39b
Cdkn2b
Aff1
H2afv
Grina
Irf2bp1
Mxra7
Apln
Nmt2
Dtx4
Brf1
Prkca
Ttll12
Ube2q2
Map3k2
Flnc
Slc39a9
BC005537
Hif1a
Arhgap42
Sptlc2
Bcl2l1
Il3ra
Tmem129
Nudcd1
Nus1
Ptgfrn
Impact
Kif5b
Tmod2
Akr1b3
Wdr83
Mical2
Nav2
Tecpr2
Sptlc1
Epdr1
Cd276
Glmp
Npc2
Brms1l
Ptpn9
Pigt
Mcur1
Itga5
Larp4
Il17rc
Ppp1r37
Snw1
Zscan26
Col6a2
Prep
Cd24a
Mgat2
Ulk1
Rps29
Dcaf5
Rwdd1
Pced1a
Uprt
Sav1
Eif2b2
Bad
Pcbp2
Foxc1
Rab22a
Stmn1
Copb2
Ubr7
Tmem14c
Col6a1
Gba
Kif21a
Glt8d1
Abhd2
Mapre2
Vps41
Zfp513
Slco3a1
Ergic1
Eci2
Rpl36al
Rab23
Suclg2
Pcnx4
Dmwd
Cdc42ep1
Sel1l
Spire1
Mark3
Ap2a2
Aip
Ctsz
Srsf5
Bop1
Rcor1
Prkra
Akt1
Dusp16
Spr
Zbtb1
Kif3b
Serpinb6a
Gfod1
Abcb8
Glipr1
Ilk
Ppp2r3a
Abhd5
Lima1
Slc29a1
Spin1
Adamts6
Arhgap35
Psen1
Tmed10
Schip1
Ranbp9
Hspa14
Socs5
Phf2
Prps1l3
Ctdsp2
Cdc123
Os9
Map3k4
Yy1
Micall1
Epb41
Hprt
Cdr2l
Angptl2
Ahsa1
Zfp598
Plec
Eya4
Ganab
Myh9
Slc35b2
Dld
Rfx7
Zc3h14
Rps5
Psmc1
Cdc42bpb
Ppp4r3a
Sae1
Snx9
Hectd1
Rdx
Txndc5
Ssr1
Dnajc10
Gstp1
Ywhah
Edem1
Arf6
Ubqln2
Pdia3
Bsg
Pls3
