## Supplementary material for "Precocious Chondrocyte Differentiation Disrupts Skeletal Growth in Kabuki Syndrome Mice": Table S4

### Sheet: logFCmoreThan2_common_DE_day0_d
Table S4. Common differentially expressed genes (>4-fold) in Kmt2d-/- versus Kmt2d+/+ chondrocytes (day 7) and Kmt2d-/- versus Kmt2d+/+ undifferentiated mesenchymal cells (day 0)
Gene name
Ndn
Igf2
Tceal3
Syk
Ina
Cox7b2
Hoxd13
Col2a1
Pla2g5
Tcf24
Fmn2
Tmem121
Gfra4
NA
NA
Akr1c13
Zfp980
Tcp11x2
Dach2
Gm8126
1700049E17Rik1
Ces2g
Gm14819
Hapln1
Igfbp2
NA
Khdrbs3
Zfp982
Frzb
Col11a1
Rab11fip4
Mme
Fam49a
Dkk3
Gfpt2
Lgr5
Krt80
Cd74
Rex2
Pdgfd
Naip2
Rrad
Ldb3
Ccnd2
Dlg4
Lbx1
Ces1g
St8sia2
Tchh
Foxs1
Penk
Ccnd1
Frat1
Zfyve26
NA
Loxl1
Tnn
1700024B05Rik
Baiap2l1
Dusp4
Eid2
Llgl2
Prkar2b
Apbb1ip
Vegfd
Plk2
Rftn1
Traf4
Sema4g
Zcwpw1
Ssc5d
Gpr27
Fam71f1
1700049E17Rik1
Xdh
Shox2
Gjb4
Lrp5
